# A gut-brain microbial sensing pathway mediates host defense and bacterial clearance

**DOI:** 10.64898/2026.10.07.757417

**Authors:** Alexander Runyon, Peizhao Zhang, Lihua Ye

## Abstract

The digestive tract is a major site of nutrient absorption. It also harbors the densest microbial communities in our body. It is well known that the brain perceives ingested nutrient information through the intestinal epithelium enteroendocrine cell (EEC)-vagal pathway. Little is known about how the brain senses gut bacteria that reside in the intestinal lumen. In this study, we combined novel in vivo EEC calcium imaging, EEC optochemical stimulation, and vagal sensory neuron calcium imaging in the zebrafish model, and revealed that segregated pathways mediated by different EEC and vagal sensory neuron subtypes differentially perceive beneficial nutrient information and harmful irritant pathogenic bacterial information. Our study revealed that a group of EECs that express the nociceptive receptor Transient receptor potential ankyrin A1 (Trpa1) can be activated by the pathogenic bacterium *Edwardsiella tarda* (*E. tarda*) or *E. tarda*-produced irritant metabolites. These Trpa1+EECs do not sense nutrients. Trpa1+EECs, but not other EECs, uniquely and highly express both Serotonin and the neuronal peptide Pituitary adenylate cyclase-activating polypeptide (Pacap). Using pharmaceutical and genetic approaches, our data showed that Pacap synergizes with Serotonin and is required for Trpa1+EEC-induced vagal activation. Stimulating the Trpa1+EEC-vagal sensory pathway potently inhibits a group of vagal motor neurons that innervate visceral organs in the caudal dorsal motor nucleus of the vagus (cDMV). However, the same group of cDMV neurons is activated by nutrients. Microbially induced cDMV inhibition enhances liver gluconeogenesis and promotes intestinal neutrophil recruitment. Inhibiting glucose metabolism, disrupting Trpa1+EEC-vagal sensory pathway, or optogenetically activating cDMV neurons in *E. tarda* colonized zebrafish induces intestinal *E. tarda* to switch from an aggregated phenotype to a diffused phenotype and hinders *E. tarda* clearance. Furthermore, our data show that disrupting the Trpa1+EEC-vagal sensory pathway impairs intestinal neutrophil recruitment and hinders survival, suggesting a protective role of the Trpa1+EEC-vagal microbial sensing pathway in pathogen defense. Together, our data revealed that a distinct non-nutrient-sensing Trpa1+EEC-vagal circuit senses gut microbial irritants, coordinating neuronal, metabolic, and immune responses to enhance host defense and pathogen clearance.
