## Supplemental table for "A gut-brain microbial sensing pathway mediates host defense and bacterial clearance"

### Sheet: Sheet1
Zebrafish lines or constructs used in this paper
Name	Purpose	Reference
Tg(neurod1:TagRFP)	label EECs and early developing vagal sensory neurons	PMID: 19424431
Tg(trpa1b:EGFP)a129	label Trpa1+EECs	PMID:22190641
Tg(neurod1:mitoRGECO)nl20	Measure EEC calcium activity	PMID:30410881
Tg(p2rx3b:mem-mCherry)ohz1	vagal sensory neurons	PMID: 42441856
Tg(elavl3:H2BGcamp6s)	Image vagal sensory neuron calcium activity	PMID: 25068735
Tg(neurod1:Gcamp6f)nl19	Image EEC and vagal sensory neuron calcium activity	PMID:30410881
adcyap1a-/-	Loss of adcyap1a function	This study
Tg(chata:Gal4)mpn202	Label vagal motor neurons	PMID:28701772
Tg(UAS:Gcamp6s)mpn101	Use with chata:Gal4 to image vagal motor neuron calcium	PMID:28701772
Tg(p2rx3b:EGFP)sl1	Label vagal sensory neuron	PMID: 24280100
Tg(UAS-E1B:NTR-mCherry)c264	Use with chata:Gal4 to label vagal motor neuron	PMID: 17335798
Tg(pck1:venus, cryaa:RFP)	Image liver gluconeogenesis. Note that this line carries a red eye marker	PMID: 23201900
Tg(p2rx3b:Gal4, he1:mCherry)ohz2	Label vagal sensory neurons	PMID: 42441856
Tg(UAS:tagYFP-2a-NTR2.0, he1:Tag-BFP)jh552	Use with p2rx3b:Gal4 line to ablate vagal sensory neurons	PMID: 35132245
Tg(lyz:EGFP)nz117	Label neutrophil cells	PMID: 30845179
Tg(UAS:ChR2-RFP)	Used with chata:Gal4 to express optogenetic protein ChR2 in vagal motor neurons	PMID:26752076
Primary antibodies used in this paper
Name	Company	Catalog number
Chick anti-EGFP	Aves Labs	GFP-1010
Rabbit anti-dsRed	TAKARA	632496
Rabbit anti-MPX	GeneTex	GTX128379
Rabbit anti-PCNA	GeneTex	GTX124496
Rabbit anti-pERK	cell signaling	4370T
Rabbit anti-5-HT	Immunostar	20080
Rabbit anti-PACAP	Peninsula Laboratories International, Inc.	T4473
Chemicals used in this paper
Name	Company	Catalog number
Indole	Sigma	13408
Linoleic acid	Sigma	L1012
Glucose	Sigma	G7528
Tropisetron	Cayman chemical	21240-50mg
P8	Tocris	6657
Indole-3-aldehyde	Sigma	129445
Tryptophan	Sigma	T8941-10mg
Indole-3-acetamide	Sigma	286281-1G
Indole-3-carboxylic acid	Sigma	284734
Indole-3-acetic acid sodium salt	Sigma	I5148-2G
Indole-3-acetaldehyde	Ambeed	A626636
Indole-3-pyruvic acid	Sigma	I7017
Tryptophol	Sigma	T90301-5G
